# First genetic detection and ongoing eDNA monitoring of the golden mussel (*Limnoperna fortunei*) in California

**DOI:** 10.64898/2026.06.18.733028

**Authors:** Sarah Stinson, Aviva Fiske, Emily C. Funk, Emily Kulig, Sarah Brown, Daphne Gille, Andrea Schreier, Leigh Sanders, Raman P. Nagarajan, Bryan Barney, Melinda R. Baerwald

**Affiliations:** California Department of Water Resources, Sacramento, California, USA; Department of Animal Science, University of California, Davis, California, USA; California Department of Fish and Wildlife, California, USA

**Keywords:** invasive species, aquatic invertebrates, genetic monitoring, environmental DNA, San Francisco Estuary

## Abstract

Here, we report the first genetic confirmation of golden mussels (*Limnoperna fortunei*) in North America, and the subsequent development, optimization, and deployment of golden mussel eDNA monitoring procedures. Aquatic species invasions are economically costly, disrupt ecosystem functionality, and impact native aquatic communities. Early detection of new invasive species enables rapid response via implementation of effective eradication or control measures and is key for reducing harmful outcomes. Initial species detection and taxonomic identification can be aided by genetic methods that have high detection sensitivity and accuracy. Genetic methods such as environmental DNA (eDNA) sampling can be used to detect invasive species before they become established in new systems, providing an early alert system to inform resource managers. Golden mussels were first detected in North America in October 2024 near the Port of Stockton in the San Francisco Estuary (SFE). The SFE is particularly vulnerable to invasion due to the access and connectivity provided by the presence of engineering infrastructure and shipping lanes. Collaborative efforts between public agencies and academic institutions are underway to develop a coordinated detection and response plan. Early detection followed by a rapid response is the best defense against prolific invasive species, such as the golden mussel.
