## Supplemental-Data-1 for "First genetic detection and ongoing eDNA monitoring of the golden mussel (*Limnoperna fortunei*) in California"

### Sheet: Sheet1
Sample	Primer	Species	BLASTed to	Percent Identity	Query Cover	E value
RRI_SURF2	mlCOIintF	L. fortunei	AB520618.1	1	0.88	8e-159		*first hit sorted based on Percent ID
			LC895338.1	0.9765	0.97	3e-162		*second hit sorted based on E value
RRI_SURF3	mlCOIintF	L. fortunei	AB520618.1	1	0.88	8e-159
			LC895338.1	0.9824	0.97	2e-165
RRI_SURF5	mlCOIintF	L. fortunei	MT408044.1	1	0.89	2e-159
			LC895332.1	0.9765	0.97	3e-162
RRI_SURF6	mlCOIintF	L. fortunei	AB520618.1	1	0.89	8e-159
			LC895338.1	0.9765	0.97	3e-162
